# Influence of myosin regulatory light chain and myosin light chain kinase on hair cells of the inner ear

**DOI:** 10.1101/2023.10.14.562357

**Authors:** Ryohei Oya, Kwang Min Woo, Brian Fabella, R. G. Alonso, A. J. Hudspeth

## Abstract

In the receptor organs of the inner ear and lateral line, sensory hair cells detect mechanical stimuli such as sounds, accelerations, and water movements. In each instance a stimulus deflects the hair bundle, a hair cell’s mechanically sensitive organelle. The bundle pivots upon the cell’s apical surface, which includes an actin meshwork called the cuticular plate and is surrounded by a ring of filamentous actin and non-muscle myosin II (NM2). Myosin regulatory light chain (RLC) is expressed at the apical surfaces of hair cells and RLC is additionally found in hair bundles. NM2 and the phosphorylation of RLC by myosin light chain kinase (MLCK) have earlier been shown to regulate the sizes and shapes of hair cells’ apical surfaces. We have found that inhibitors of NM2 and MLCK reduce the stiffness of hair bundles from the bullfrog’s sacculus. Moreover, MLCK inhibition inhibits the spontaneous oscillation of hair bundles and increases the resting open probability of transduction channels. In addition, MLCK inhibition elevates hearing thresholds in mice. We conclude that NM2 and the phosphorylation of RLC modulate slow adaptation and thereby help to set the normal operating conditions of hair bundles.

**Statement of significance:** Sensory hair cells play a key role in mechanoelectrical transduction by the inner ear and lateral-line system. To detect stimuli such as sounds and accelerations, hair cells use an active process to amplify their mechanical inputs. Although amplification is accomplished in part by the activity of the mechanosensitive hair bundles, the molecular mechanism of the active process remains uncertain. The present study shows that non-muscle myosin II (NM2) and the phosphorylation of myosin regulatory right chains (RLC) by myosin light chain kinase (MLCK) regulate the stiffness and spontaneous oscillation of hair bundles as well as the resting open probability of mechanotransduction channels. The results implicate myosin motors in the control of the active process of hair cells.
