## Supplementary material for "Influence of myosin regulatory light chain and myosin light chain kinase on hair cells of the inner ear": Figure 2 source data

### Sheet: Sheet1
Figure 2 - Source Data
Figure 2. The effects of inhibitors on the stiffness of frog saccular hair bundles.
Figure 2B. Treatment with 10 μM blebbistatin
Time point	Total n	Mean (μN/m)	SD	P values*
Before treatment	10	430.112	202.077
30 min after treatment	10	281.527	92.1363	0.0176
60 min after treatment	10	129.486	63.6881	0.0013
30 min after washout	10	186.931	48.3267	0.0036
60 min after washout	10	321.951	128.919	0.1349
Figure 2C. Treatment with 2 μM ML7
Time point	Total n	Mean (μN/m)	SD	P values*
Before treatment	10	573.859	209.485
30 min after treatment	10	479.305	273.671	0.3988
60 min after treatment	10	331.44	91.2402	0.0068
30 min after washout	10	464.801	215.312	0.0678
60 min after washout	10	456.553	177.859	0.0897
				*P values determined using JMP pro 17 software. Paired T test was used to compare with the values before treatment.
