## Supplementary material for "Influence of myosin regulatory light chain and myosin light chain kinase on hair cells of the inner ear": Figure 4 source data

### Sheet: Sheet1
Figure 4 - Source Data
Figure 4. The effects of inhibitors on the resting open probability of transduction channels.
Figure 4B. Treatment with 10 μM blebbistatin
Time point	Total n	Mean (%)	SD	P values*
Before treatment	6	26.2833	8.08985
15 min after treatment	6	26.3833	5.72203	0.92233
30 min after treatment	6	26.4	5.23068	0.941
60 min after washout	6	25.6667	6.45652	0.6584
Figure 4C. Treatment with 2 μM ML7
Time point	Total n	Mean (%)	SD	P values*
Before treatment	6	19.6667	6.21825
15 min after treatment	6	22.1	6.24916	0.1093
30 min after treatment	6	24.9667	6.64068	0.0089
60 min after treatment	6	31.6	7.10239	0.0011
30 min after washout	6	35.45	10.8186	0.0103
60 min after washout	6	40.9833	10.2739	0.0017
Figure 4D. Treatment with 4 μM ML7
Time point	Total n	Mean (%)	SD	P values*
Before treatment	6	26.6	2.57973
15 min after treatment	6	31.08	5.13488	0.0272
30 min after treatment	6	33.64	4.8024	0.0043
60 min after treatment	6	46.38	6.78432	0.0012
30 min after washout	6	48.7	8.5968	0.0018
60 min after washout	6	54.54	10.0833	0.0008
Figure 4E. Treatment with 1 μM MLCK inhibitor peptide 18
Time point	Total n	Mean (μN/m)	SD	P values*
Before treatment	6	21.5667	8.1679
15 min after treatment	6	25.15	7.99168	0.0221
30 min after treatment	6	26.35	6.85937	0.0041
60 min after treatment	6	29.6833	7.82622	0.0001
30 min after washout	6	25.7333	6.18277	0.0201
60 min after washout	6	25.3167	6.81687	0.0855
Figure 4F. Treatment with 2 μM MLCK inhibitor peptide 18
Time point	Total n	Mean (μN/m)	SD	P values*
Before treatment	6	22.4167	7.74762
15 min after treatment	6	26.3333	8.08694	0.0024
30 min after treatment	6	31.9	8.30614	0.0003
60 min after treatment	6	38.3833	9.03845	0.0001
30 min after washout	6	30.05	9.07188	0.0026
60 min after washout	6	24.0667	8.04479	0.0967
				*P values determined using JMP pro 17 software. Paired T test was used to compare with the values before treatment.
