## Supplementary material for "Influence of myosin regulatory light chain and myosin light chain kinase on hair cells of the inner ear": Figure 5 source data

### Sheet: Sheet1
Figure 5 - Source Data
Figure 5. The effect of ML7 on hearing thresholds in the mouse.
Figure 5B. Treatment with 4 μM ML7
Frequency (Hz)	Total n	Mean (dB) in control side	SD in control side	Mean (dB) in ML7 side	SD in ML7 side	P values*
4k	10	43.5	6.68747	54	7.37865	<0.0001
8k	10	30.5	5.98609	38	4.83046	<0.0001
16k	10	26	5.67646	38.5	4.74342	0.0007
32k	10	39.5	8.6442	54	11.7379	<0.0001
Figure 5C. Treatment with 2 μM ML7
Frequency (Hz)	Total n	Mean (dB) in control side	SD in control side	Mean (dB) in ML7 side	SD in ML7 side	P values*
4k	10	48.5	6.68747	50	6.2361	0.4679
8k	10	31	4.59468	35.5	4.97214	0.0039
16k	10	32.5	3.53553	34.5	4.97214	0.3092
32k	10	46.5	9.44281	49	9.06765	0.2987
						*P values determined using JMP pro 17 software. Paired T test was used to compare values between the control side and ML7 side.
