## Supplementary material for "Influence of myosin regulatory light chain and myosin light chain kinase on hair cells of the inner ear": Figure S1 source data

### Sheet: Sheet1
Figure S1 - Source Data
Figure S1. Measurement of the stiffness of a frog saccular hair bundle.
Figure S1C. Stiffness in various temperature
Temperature	Total n	Mean (μN/m)	SD	P values*
20 ℃	10	378.238	214.796	0.0106
25 ℃	10	326.462	149.095	0.0108
30 ℃	10	355.555	173.678	0.0206
35 ℃	10	1235.43	974.973
				*P values determined using JMP pro 17 software. Paired T test was used to compare with the values of 35 ℃.
