## Supplementary material for "Influence of myosin regulatory light chain and myosin light chain kinase on hair cells of the inner ear": Figure S2 source data

### Sheet: Sheet1
Figure S2 - Source Data
Figure S2. The effects of inhibitors on the stiffness of frog saccular hair bundles with broken tip links.
Figure S2A. Treatment with 10 μM blebbistatin
Time point	Total n	Mean (μN/m)	SD	P values*
Before treatment	6	776.309	425.216	0.0365†, 0.0115‡
After treatment with 2 mM EDTA†	6	276.043	164.355	0.019‡
60 min after blebbistatin treatment‡	6	88.3349	48.7042
Figure S2B. Treatment with 2 μM ML7
Time point	Total n	Mean (μN/m)	SD	P values*
Before treatment	6	1075.11	514.104	0.0178†, 0.0058‡
After treatment with 2 mM EDTA†	6	250.353	238.998	0.1968‡
60 min after ML7 treatment‡	6	85.1875	53.8002
				*P values determined using JMP pro 17 software. Paired T test was used to analyze.
